# Dog shelter facilitated transmission and maintenance of benzimidazole resistance-associated alleles in canine hookworms

**DOI:** 10.64898/2026.11.11.765975

**Authors:** Analise McDonald, Shaun Yii Woo, Michael P. Ward, Nicolle Kirkwood, Jan Šlapeta

## Abstract

Anthelmintic resistance in canine hookworms is increasingly recognised; however, environmental settings that maintain and disseminate resistance-associated alleles remain poorly defined. We hypothesised that urban dog shelters act as hotspots for transmission of benzimidazole resistance-associated alleles in *Ancylostoma caninum*. Residual faecal samples (n=173) were collected from a Sydney, Australia metropolitan shelter over four sampling periods and analysed using coprodiagnostic methods and deep amplicon sequencing targeting ITS-2 and isotype-1 β-tubulin loci. Hookworm eggs were detected in 41% of samples, with *A. caninum* identified in 97% of sequenced infections and *U. stenocephala* in 8%. The isotype-1 β-tubulin F167Y mutation was detected in 83% of *A. caninum*-positive samples, although high allele frequencies (>70%) were uncommon. Longitudinal sampling identified ten dogs that acquired *A. caninum* during shelter residence, nine of which acquired populations carrying the F167Y mutation. These findings support the role of dog shelters as hotspots for maintenance and dissemination of benzimidazole resistance-associated alleles in canine hookworms. While the impact of this dissemination remains uncertain, ongoing surveillance and targeted anthelmintic stewardship are likely to be important in high-density dog populations.
