## Supplementary Data S1 for "Dog shelter facilitated transmission and maintenance of benzimidazole resistance-associated alleles in canine hookworms"

### Sheet: Sheet1
Supplementary Data S1: Receiver operating characteristic (ROC) analysis of Vetscan Imagyst performance at different faecal egg count (FEC) thresholds.
FEC Threshold (EPG)	AUC	95% CI
≥100	0.823	0.721-0.924
≥150	0.857	0.766-0.948
≥250	0.902	0.825-0.979
≥500	0.932	0.874-0.989
≥1000	0.894	0.814-0.974
