## Supplementary Data S2 for "Dog shelter facilitated transmission and maintenance of benzimidazole resistance-associated alleles in canine hookworms"

### Sheet: Sheet1
Supplementary Data S2: Discrepant results across three diagnostics processes to detect hookworms
AMH#	Shelter#	Date collected	FEC (hookworm-like)	Imagyst (hookworm-like)	Float (hookworm-like)	BZ167 (hookworm)	A. caninum (depth)	A. caninum (%)	U. stenocephala (depth)	U. stenocephala (%)	A. caninum 167(SUS)	A. caninum 167(RES)	A. caninum 167(%RES)
AMH04	1	2025-08-28	40			0	0		0		0	0
AMH11	3	2025-08-28		2
AMH22	2	2025-08-28	40		H	569	569		0		482	87
AMH24	1	2025-08-28	40		H	0	0		0		0	0
AMH28	2	2025-08-28	40	1		3764	3764	1	0	0	669	3095	0.822264
AMH34	3	2025-08-28	80			11868	0	0	11868	1	0	0
AMH64	1	2025-12-29	80	7		5937	5937	1	0	0	1763	4174	0.703049
AMH80	2	2025-12-29	200	3		5325	5325	1	0	0	5325	0	0
AMH82	1	2025-12-29			H
AMH87	3	2025-12-29	100	3		5287	5287	1	0	0	3713	1574	0.297711
AMH131	2	2026-02-07	160	2		6350	6350	1	0		5495	855	0.134646
AMH152	1	2026-03-14	40	2		9058	9058	1	0		9058	0	0
AMH159	2	2026-03-14	160	7		892	892		0		892	0
AMH162	2	2026-03-14	320		H	14042	14042	1	0		10684	3358	0.23914
AMH165	3	2026-03-14	120	3		2799	2799	1	0		2799	0	0
